# Importance of genetic architecture in marker selection decisions for genomic prediction

**DOI:** 10.1101/2023.02.28.530521

**Authors:** Rafael Della Coletta, Samuel B. Fernandes, Patrick J. Monnahan, Mark A. Mikel, Martin O. Bohn, Alexander E. Lipka, Candice N. Hirsch

## Abstract

Breeders commonly use genetic markers to predict the performance of untested individuals as a way to improve the efficiency of breeding programs. These genomic prediction models have almost exclusively used single nucleotide polymorphisms (SNPs) as their source of genetic information, even though other types of markers exist, such as structural variants (SVs). Given that SVs are associated with environmental adaptation and not all of them are in linkage disequilibrium to SNPs, SVs have the potential to bring additional information to multi-environment prediction models that are not captured by SNPs alone. Here, we evaluated different marker types (SNPs and/or SVs) on prediction accuracy across a range of genetic architectures for simulated traits across multiple environments. Our results show that SVs can improve prediction accuracy by up to 19%, but it is highly dependent on the genetic architecture of the trait. Differences in prediction accuracy across marker types were more pronounced for traits with high heritability, high number of QTLs, and SVs as causative variants. In these scenarios, using SV markers resulted in better prediction accuracies than SNP markers, especially when predicting untested genotypes across environments, likely due to more predictors being in linkage disequilibrium with causative variants. The simulations revealed little impact of different effect sizes between SNPs and SVs as causative variants on prediction accuracy. This study demonstrates the importance of knowing the genetic architecture of a trait in deciding what markers and marker types to use in large scale genomic prediction modeling in a breeding program.

**Key message:** We demonstrate potential for improved multi-environment genomic prediction accuracy using structural variant markers. However, the degree of observed improvement is highly dependent on the genetic architecture of the trait.
