## Supplementary material for "Importance of genetic architecture in marker selection decisions for genomic prediction": Table S1

### Sheet: supp_table2
Table S1. Geographic coordinates of environments used to gather weather information across the growing season
Location	Symbol	Latitude	Longitude	Season start	Season end
Iowa City, IA	IA	41.6611	-91.5302	2020-04-01	2020-10-31
Bloomington, IL	IL_B	40.5159	-88.8165	2020-04-01	2020-10-31
Champaign, IL	IL_C	40.0702	-88.4258	2020-04-01	2020-10-31
Janesville, WI	WI	42.6828	-89.0187	2020-04-01	2020-10-31
St. Paul, MN	MN	44.9537	-93.09	2020-04-01	2020-10-31
