## Supplementary material for "Importance of genetic architecture in marker selection decisions for genomic prediction": Table S3

### Sheet: Sheet1
Table S3. Correlation among environments based on weather data. IA: Iowa City, IA; IL_B: Bloomington, IL; IL_C: Champaign, IL; WI: Janesville, WI; MN: St. Paul, MN
	IA	IL_B	IL_C	MN	WI
IA	1	-0.0610664	-0.0209779	-0.265043	-0.457211
IL_B	-0.0610664	1	0.903872	-0.808287	-0.488103
IL_C	-0.0209779	0.903872	1	-0.757605	-0.604746
MN	-0.265043	-0.808287	-0.757605	1	0.245619
WI	-0.457211	-0.488103	-0.604746	0.245619	1
