## Supplementary material for "Importance of genetic architecture in marker selection decisions for genomic prediction": Table S4

### Sheet: supp_table5
Table S4. Summary of the 24 simulated scenarios
Scenario	Heritability	QTL number	Causative variant type	Proportion SNPs and SVs	Relative effect sizes between SNPs and SVs
1	0.3	10	SNPs only	100% SNPs	NA
2	0.3	10	SVs only	100% SVs	NA
3	0.3	10	SNPs and SVs	50% SNPs - 50% SVs	SVs = SNPs
4	0.3	10	SNPs and SVs	50% SNPs - 50% SVs	SVs = 5x SNPs
5	0.3	10	SNPs and SVs	80% SNPs - 20% SVs	SVs = SNPs
6	0.3	10	SNPs and SVs	80% SNPs - 20% SVs	SVs = 5x SNPs
7	0.3	100	SNPs only	100% SNPs	NA
8	0.3	100	SVs only	100% SVs	NA
9	0.3	100	SNPs and SVs	50% SNPs - 50% SVs	SVs = SNPs
10	0.3	100	SNPs and SVs	50% SNPs - 50% SVs	SVs = 5x SNPs
11	0.3	100	SNPs and SVs	80% SNPs - 20% SVs	SVs = SNPs
12	0.3	100	SNPs and SVs	80% SNPs - 20% SVs	SVs = 5x SNPs
13	0.7	10	SNPs only	100% SNPs	NA
14	0.7	10	SVs only	100% SVs	NA
15	0.7	10	SNPs and SVs	50% SNPs - 50% SVs	SVs = SNPs
16	0.7	10	SNPs and SVs	50% SNPs - 50% SVs	SVs = 5x SNPs
17	0.7	10	SNPs and SVs	80% SNPs - 20% SVs	SVs = SNPs
18	0.7	10	SNPs and SVs	80% SNPs - 20% SVs	SVs = 5x SNPs
19	0.7	100	SNPs only	100% SNPs	NA
20	0.7	100	SVs only	100% SVs	NA
21	0.7	100	SNPs and SVs	50% SNPs - 50% SVs	SVs = SNPs
22	0.7	100	SNPs and SVs	50% SNPs - 50% SVs	SVs = 5x SNPs
23	0.7	100	SNPs and SVs	80% SNPs - 20% SVs	SVs = SNPs
24	0.7	100	SNPs and SVs	80% SNPs - 20% SVs	SVs = 5x SNPs
