## Supplementary material for "Importance of genetic architecture in marker selection decisions for genomic prediction": Table S5

### Sheet: Sheet1
Table S5. Average genomic prediction accuracy of different marker types for simulated traits where either SNPs or SVs were the causative variants. Averages are calculated from prediction accuracy across environments and across 20 replicates of each simulated scenario.
Heritability	QTL number	Causative variant type	Predictor type	Cross-validation	Accuracy (average)	Standard error (average)	Lower CI (average)	Upper CI (average)
0.3	10	SNP	SNPs and SVs	CV1	0.5481	0.0076	0.5155	0.5808
0.3	10	SNP	SNPs and SVs	CV2	0.5816	0.0069	0.5518	0.6114
0.3	10	SNP	SVs only	CV1	0.5158	0.0082	0.4807	0.5508
0.3	10	SNP	SVs only	CV2	0.5505	0.0074	0.5189	0.5822
0.3	10	SNP	SNPs only	CV1	0.5485	0.0073	0.5172	0.5798
0.3	10	SNP	SNPs only	CV2	0.5864	0.0066	0.5579	0.6148
0.3	10	SNP	SNPs in LD to SV	CV1	0.5106	0.0076	0.4779	0.5434
0.3	10	SNP	SNPs in LD to SV	CV2	0.5457	0.0071	0.5151	0.5763
0.3	10	SNP	SNPs not in LD to SV	CV1	0.4909	0.0078	0.4573	0.5245
0.3	10	SNP	SNPs not in LD to SV	CV2	0.529	0.0072	0.4981	0.56
0.3	10	SV	SNPs and SVs	CV1	0.5727	0.0073	0.5412	0.6042
0.3	10	SV	SNPs and SVs	CV2	0.6029	0.0059	0.5776	0.6281
0.3	10	SV	SVs only	CV1	0.5806	0.0072	0.5494	0.6117
0.3	10	SV	SVs only	CV2	0.6108	0.0058	0.5859	0.6357
0.3	10	SV	SNPs only	CV1	0.5154	0.0073	0.4839	0.5468
0.3	10	SV	SNPs only	CV2	0.5536	0.0069	0.524	0.5833
0.3	10	SV	SNPs in LD to SV	CV1	0.5704	0.0074	0.5387	0.6021
0.3	10	SV	SNPs in LD to SV	CV2	0.6024	0.0059	0.577	0.6278
0.3	10	SV	SNPs not in LD to SV	CV1	0.5423	0.008	0.5077	0.5768
0.3	10	SV	SNPs not in LD to SV	CV2	0.5777	0.007	0.5476	0.6079
0.3	100	SNP	SNPs and SVs	CV1	0.6179	0.006	0.5922	0.6436
0.3	100	SNP	SNPs and SVs	CV2	0.6443	0.0055	0.6205	0.6681
0.3	100	SNP	SVs only	CV1	0.5995	0.0062	0.5728	0.6262
0.3	100	SNP	SVs only	CV2	0.6242	0.0055	0.6005	0.6478
0.3	100	SNP	SNPs only	CV1	0.6015	0.0067	0.5727	0.6303
0.3	100	SNP	SNPs only	CV2	0.6361	0.0071	0.6055	0.6668
0.3	100	SNP	SNPs in LD to SV	CV1	0.5887	0.0069	0.5589	0.6184
0.3	100	SNP	SNPs in LD to SV	CV2	0.616	0.0062	0.5893	0.6426
0.3	100	SNP	SNPs not in LD to SV	CV1	0.5527	0.0076	0.52	0.5854
0.3	100	SNP	SNPs not in LD to SV	CV2	0.5871	0.008	0.5526	0.6215
0.3	100	SV	SNPs and SVs	CV1	0.6531	0.0059	0.6277	0.6785
0.3	100	SV	SNPs and SVs	CV2	0.6812	0.0047	0.6608	0.7015
0.3	100	SV	SVs only	CV1	0.66	0.0055	0.6364	0.6836
0.3	100	SV	SVs only	CV2	0.6879	0.0044	0.6688	0.707
0.3	100	SV	SNPs only	CV1	0.5824	0.0077	0.5493	0.6156
0.3	100	SV	SNPs only	CV2	0.6312	0.0086	0.5941	0.6683
0.3	100	SV	SNPs in LD to SV	CV1	0.6439	0.0062	0.6172	0.6707
0.3	100	SV	SNPs in LD to SV	CV2	0.674	0.0047	0.6538	0.6943
0.3	100	SV	SNPs not in LD to SV	CV1	0.593	0.007	0.5627	0.6233
0.3	100	SV	SNPs not in LD to SV	CV2	0.634	0.0082	0.5989	0.6691
0.7	10	SNP	SNPs and SVs	CV1	0.6998	0.0056	0.6755	0.7241
0.7	10	SNP	SNPs and SVs	CV2	0.7474	0.0051	0.7257	0.7691
0.7	10	SNP	SVs only	CV1	0.6637	0.0059	0.6383	0.6891
0.7	10	SNP	SVs only	CV2	0.7116	0.0056	0.6876	0.7355
0.7	10	SNP	SNPs only	CV1	0.7004	0.0053	0.6777	0.7231
0.7	10	SNP	SNPs only	CV2	0.7451	0.0051	0.7232	0.767
0.7	10	SNP	SNPs in LD to SV	CV1	0.6539	0.006	0.6281	0.6798
0.7	10	SNP	SNPs in LD to SV	CV2	0.7019	0.0055	0.6781	0.7257
0.7	10	SNP	SNPs not in LD to SV	CV1	0.6265	0.0064	0.599	0.654
0.7	10	SNP	SNPs not in LD to SV	CV2	0.6821	0.0055	0.6583	0.7058
0.7	10	SV	SNPs and SVs	CV1	0.728	0.0054	0.7049	0.7512
0.7	10	SV	SNPs and SVs	CV2	0.7715	0.0042	0.7535	0.7896
0.7	10	SV	SVs only	CV1	0.7449	0.0045	0.7253	0.7644
0.7	10	SV	SVs only	CV2	0.7851	0.0041	0.7675	0.8028
0.7	10	SV	SNPs only	CV1	0.6637	0.0056	0.6394	0.688
0.7	10	SV	SNPs only	CV2	0.7188	0.0051	0.6968	0.7408
0.7	10	SV	SNPs in LD to SV	CV1	0.7235	0.0053	0.7008	0.7462
0.7	10	SV	SNPs in LD to SV	CV2	0.7697	0.0045	0.7503	0.789
0.7	10	SV	SNPs not in LD to SV	CV1	0.6704	0.0059	0.6451	0.6957
0.7	10	SV	SNPs not in LD to SV	CV2	0.7323	0.0052	0.7099	0.7548
0.7	100	SNP	SNPs and SVs	CV1	0.7984	0.004	0.7811	0.8157
0.7	100	SNP	SNPs and SVs	CV2	0.827	0.0034	0.8122	0.8418
0.7	100	SNP	SVs only	CV1	0.7748	0.0043	0.7565	0.7931
0.7	100	SNP	SVs only	CV2	0.803	0.0039	0.7863	0.8196
0.7	100	SNP	SNPs only	CV1	0.7603	0.0049	0.7393	0.7812
0.7	100	SNP	SNPs only	CV2	0.8202	0.0043	0.8016	0.8389
0.7	100	SNP	SNPs in LD to SV	CV1	0.75	0.0047	0.7298	0.7701
0.7	100	SNP	SNPs in LD to SV	CV2	0.7897	0.0041	0.7719	0.8075
0.7	100	SNP	SNPs not in LD to SV	CV1	0.6893	0.0054	0.6662	0.7125
0.7	100	SNP	SNPs not in LD to SV	CV2	0.7563	0.0053	0.7335	0.7791
0.7	100	SV	SNPs and SVs	CV1	0.8488	0.0032	0.8352	0.8625
0.7	100	SV	SNPs and SVs	CV2	0.8688	0.0028	0.8568	0.8808
0.7	100	SV	SVs only	CV1	0.8594	0.0027	0.8476	0.8712
0.7	100	SV	SVs only	CV2	0.8747	0.0024	0.8642	0.8852
0.7	100	SV	SNPs only	CV1	0.6687	0.0058	0.6439	0.6935
0.7	100	SV	SNPs only	CV2	0.7941	0.0063	0.7669	0.8214
0.7	100	SV	SNPs in LD to SV	CV1	0.8337	0.0035	0.8186	0.8488
0.7	100	SV	SNPs in LD to SV	CV2	0.8649	0.003	0.8521	0.8777
0.7	100	SV	SNPs not in LD to SV	CV1	0.674	0.0055	0.6502	0.6979
0.7	100	SV	SNPs not in LD to SV	CV2	0.8171	0.0055	0.7937	0.8406
