## Supplementary material for "Importance of genetic architecture in marker selection decisions for genomic prediction": Table S6

### Sheet: Sheet1
Table S6. Average genomic prediction accuracy of different marker types for simulated traits where both SNPs and SVs were the causative variants. Averages are calculated from prediction accuracy across environments and across 20 replicates of each simulated scenario.
Heritability	QTL number	Proportion SNPs and SVs	Relative effect sizes between SNPs and SVs	Predictor type	Cross-validation	Accuracy (average)	Standard error (average)	Lower CI (average)	Upper CI (average)
0.3	10	50% SNPs - 50% SVs	SVs = SNPs	SNPs and SVs	CV1	0.5678	0.0068	0.5386	0.597
0.3	10	50% SNPs - 50% SVs	SVs = SNPs	SNPs and SVs	CV2	0.5955	0.006	0.5696	0.6214
0.3	10	50% SNPs - 50% SVs	SVs = SNPs	SVs only	CV1	0.5597	0.0071	0.5292	0.5903
0.3	10	50% SNPs - 50% SVs	SVs = SNPs	SVs only	CV2	0.5879	0.0061	0.5617	0.6141
0.3	10	50% SNPs - 50% SVs	SVs = SNPs	SNPs only	CV1	0.5436	0.0071	0.513	0.5743
0.3	10	50% SNPs - 50% SVs	SVs = SNPs	SNPs only	CV2	0.5769	0.0064	0.5494	0.6043
0.3	10	50% SNPs - 50% SVs	SVs = SNPs	SNPs in LD to SVs	CV1	0.5511	0.0071	0.5204	0.5818
0.3	10	50% SNPs - 50% SVs	SVs = SNPs	SNPs in LD to SVs	CV2	0.5802	0.0061	0.554	0.6065
0.3	10	50% SNPs - 50% SVs	SVs = SNPs	SNPs not in LD to SVs	CV1	0.5328	0.0072	0.5017	0.5638
0.3	10	50% SNPs - 50% SVs	SVs = SNPs	SNPs not in LD to SVs	CV2	0.5653	0.0063	0.5384	0.5923
0.3	10	50% SNPs - 50% SVs	SVs = 5x SNPs	SNPs and SVs	CV1	0.563	0.0066	0.5348	0.5912
0.3	10	50% SNPs - 50% SVs	SVs = 5x SNPs	SNPs and SVs	CV2	0.5948	0.0056	0.5705	0.6191
0.3	10	50% SNPs - 50% SVs	SVs = 5x SNPs	SVs only	CV1	0.5526	0.0069	0.5229	0.5824
0.3	10	50% SNPs - 50% SVs	SVs = 5x SNPs	SVs only	CV2	0.5858	0.0057	0.5613	0.6103
0.3	10	50% SNPs - 50% SVs	SVs = 5x SNPs	SNPs only	CV1	0.5359	0.0068	0.5066	0.5651
0.3	10	50% SNPs - 50% SVs	SVs = 5x SNPs	SNPs only	CV2	0.5761	0.0062	0.5492	0.6029
0.3	10	50% SNPs - 50% SVs	SVs = 5x SNPs	SNPs in LD to SVs	CV1	0.5401	0.0069	0.5106	0.5696
0.3	10	50% SNPs - 50% SVs	SVs = 5x SNPs	SNPs in LD to SVs	CV2	0.5753	0.0055	0.5517	0.5988
0.3	10	50% SNPs - 50% SVs	SVs = 5x SNPs	SNPs not in LD to SVs	CV1	0.5175	0.0067	0.4886	0.5464
0.3	10	50% SNPs - 50% SVs	SVs = 5x SNPs	SNPs not in LD to SVs	CV2	0.5574	0.0059	0.5322	0.5827
0.3	10	80% SNPs - 20% SVs	SVs = SNPs	SNPs and SVs	CV1	0.5562	0.0072	0.525	0.5873
0.3	10	80% SNPs - 20% SVs	SVs = SNPs	SNPs and SVs	CV2	0.5871	0.0064	0.5597	0.6146
0.3	10	80% SNPs - 20% SVs	SVs = SNPs	SVs only	CV1	0.5384	0.0076	0.5056	0.5712
0.3	10	80% SNPs - 20% SVs	SVs = SNPs	SVs only	CV2	0.5699	0.007	0.5397	0.6001
0.3	10	80% SNPs - 20% SVs	SVs = SNPs	SNPs only	CV1	0.543	0.0075	0.5108	0.5751
0.3	10	80% SNPs - 20% SVs	SVs = SNPs	SNPs only	CV2	0.5795	0.0066	0.5511	0.6078
0.3	10	80% SNPs - 20% SVs	SVs = SNPs	SNPs in LD to SVs	CV1	0.5301	0.0072	0.4992	0.5611
0.3	10	80% SNPs - 20% SVs	SVs = SNPs	SNPs in LD to SVs	CV2	0.5621	0.0068	0.5327	0.5916
0.3	10	80% SNPs - 20% SVs	SVs = SNPs	SNPs not in LD to SVs	CV1	0.5144	0.0073	0.4829	0.5459
0.3	10	80% SNPs - 20% SVs	SVs = SNPs	SNPs not in LD to SVs	CV2	0.5492	0.0068	0.5198	0.5786
0.3	10	80% SNPs - 20% SVs	SVs = 5x SNPs	SNPs and SVs	CV1	0.5369	0.0075	0.5048	0.569
0.3	10	80% SNPs - 20% SVs	SVs = 5x SNPs	SNPs and SVs	CV2	0.5724	0.0066	0.5442	0.6006
0.3	10	80% SNPs - 20% SVs	SVs = 5x SNPs	SVs only	CV1	0.5218	0.0079	0.4879	0.5557
0.3	10	80% SNPs - 20% SVs	SVs = 5x SNPs	SVs only	CV2	0.5575	0.0071	0.527	0.588
0.3	10	80% SNPs - 20% SVs	SVs = 5x SNPs	SNPs only	CV1	0.5244	0.0074	0.4924	0.5564
0.3	10	80% SNPs - 20% SVs	SVs = 5x SNPs	SNPs only	CV2	0.5636	0.0066	0.535	0.5922
0.3	10	80% SNPs - 20% SVs	SVs = 5x SNPs	SNPs in LD to SVs	CV1	0.5129	0.0075	0.4807	0.5452
0.3	10	80% SNPs - 20% SVs	SVs = 5x SNPs	SNPs in LD to SVs	CV2	0.5483	0.0071	0.518	0.5787
0.3	10	80% SNPs - 20% SVs	SVs = 5x SNPs	SNPs not in LD to SVs	CV1	0.492	0.0073	0.4606	0.5233
0.3	10	80% SNPs - 20% SVs	SVs = 5x SNPs	SNPs not in LD to SVs	CV2	0.5314	0.0073	0.5	0.5628
0.3	100	50% SNPs - 50% SVs	SVs = SNPs	SNPs and SVs	CV1	0.6402	0.0057	0.6157	0.6648
0.3	100	50% SNPs - 50% SVs	SVs = SNPs	SNPs and SVs	CV2	0.6686	0.0047	0.6485	0.6887
0.3	100	50% SNPs - 50% SVs	SVs = SNPs	SVs only	CV1	0.6403	0.0057	0.6159	0.6647
0.3	100	50% SNPs - 50% SVs	SVs = SNPs	SVs only	CV2	0.6673	0.0046	0.6476	0.687
0.3	100	50% SNPs - 50% SVs	SVs = SNPs	SNPs only	CV1	0.5907	0.0069	0.561	0.6204
0.3	100	50% SNPs - 50% SVs	SVs = SNPs	SNPs only	CV2	0.6315	0.0081	0.5968	0.6663
0.3	100	50% SNPs - 50% SVs	SVs = SNPs	SNPs in LD to SVs	CV1	0.6266	0.0063	0.5996	0.6537
0.3	100	50% SNPs - 50% SVs	SVs = SNPs	SNPs in LD to SVs	CV2	0.6567	0.0051	0.6347	0.6787
0.3	100	50% SNPs - 50% SVs	SVs = SNPs	SNPs not in LD to SVs	CV1	0.5799	0.0068	0.5506	0.6093
0.3	100	50% SNPs - 50% SVs	SVs = SNPs	SNPs not in LD to SVs	CV2	0.6212	0.0083	0.5856	0.6568
0.3	100	50% SNPs - 50% SVs	SVs = 5x SNPs	SNPs and SVs	CV1	0.6413	0.0058	0.6164	0.6663
0.3	100	50% SNPs - 50% SVs	SVs = 5x SNPs	SNPs and SVs	CV2	0.6699	0.0047	0.6497	0.69
0.3	100	50% SNPs - 50% SVs	SVs = 5x SNPs	SVs only	CV1	0.6423	0.0057	0.6176	0.6671
0.3	100	50% SNPs - 50% SVs	SVs = 5x SNPs	SVs only	CV2	0.6688	0.0044	0.6497	0.6879
0.3	100	50% SNPs - 50% SVs	SVs = 5x SNPs	SNPs only	CV1	0.5687	0.0075	0.5366	0.6007
0.3	100	50% SNPs - 50% SVs	SVs = 5x SNPs	SNPs only	CV2	0.6241	0.0094	0.5836	0.6646
0.3	100	50% SNPs - 50% SVs	SVs = 5x SNPs	SNPs in LD to SVs	CV1	0.6235	0.0064	0.5961	0.6508
0.3	100	50% SNPs - 50% SVs	SVs = 5x SNPs	SNPs in LD to SVs	CV2	0.6549	0.005	0.6335	0.6764
0.3	100	50% SNPs - 50% SVs	SVs = 5x SNPs	SNPs not in LD to SVs	CV1	0.5509	0.0071	0.5202	0.5815
0.3	100	50% SNPs - 50% SVs	SVs = 5x SNPs	SNPs not in LD to SVs	CV2	0.6089	0.0103	0.5645	0.6532
0.3	100	80% SNPs - 20% SVs	SVs = SNPs	SNPs and SVs	CV1	0.6276	0.0058	0.6025	0.6526
0.3	100	80% SNPs - 20% SVs	SVs = SNPs	SNPs and SVs	CV2	0.6556	0.0052	0.6333	0.6778
0.3	100	80% SNPs - 20% SVs	SVs = SNPs	SVs only	CV1	0.6176	0.006	0.5918	0.6433
0.3	100	80% SNPs - 20% SVs	SVs = SNPs	SVs only	CV2	0.6434	0.0053	0.6206	0.6663
0.3	100	80% SNPs - 20% SVs	SVs = SNPs	SNPs only	CV1	0.5969	0.0069	0.5672	0.6266
0.3	100	80% SNPs - 20% SVs	SVs = SNPs	SNPs only	CV2	0.6343	0.0067	0.6056	0.663
0.3	100	80% SNPs - 20% SVs	SVs = SNPs	SNPs in LD to SVs	CV1	0.6067	0.0065	0.5786	0.6348
0.3	100	80% SNPs - 20% SVs	SVs = SNPs	SNPs in LD to SVs	CV2	0.6358	0.0059	0.6105	0.6612
0.3	100	80% SNPs - 20% SVs	SVs = SNPs	SNPs not in LD to SVs	CV1	0.5657	0.0074	0.534	0.5975
0.3	100	80% SNPs - 20% SVs	SVs = SNPs	SNPs not in LD to SVs	CV2	0.6026	0.0083	0.5667	0.6385
0.3	100	80% SNPs - 20% SVs	SVs = 5x SNPs	SNPs and SVs	CV1	0.6257	0.0057	0.6013	0.65
0.3	100	80% SNPs - 20% SVs	SVs = 5x SNPs	SNPs and SVs	CV2	0.6537	0.0049	0.6324	0.675
0.3	100	80% SNPs - 20% SVs	SVs = 5x SNPs	SVs only	CV1	0.6164	0.0057	0.5919	0.6409
0.3	100	80% SNPs - 20% SVs	SVs = 5x SNPs	SVs only	CV2	0.6426	0.0051	0.6206	0.6646
0.3	100	80% SNPs - 20% SVs	SVs = 5x SNPs	SNPs only	CV1	0.5845	0.0065	0.5565	0.6126
0.3	100	80% SNPs - 20% SVs	SVs = 5x SNPs	SNPs only	CV2	0.6283	0.007	0.5982	0.6583
0.3	100	80% SNPs - 20% SVs	SVs = 5x SNPs	SNPs in LD to SVs	CV1	0.6027	0.0061	0.5763	0.6291
0.3	100	80% SNPs - 20% SVs	SVs = 5x SNPs	SNPs in LD to SVs	CV2	0.6334	0.0055	0.6096	0.6572
0.3	100	80% SNPs - 20% SVs	SVs = 5x SNPs	SNPs not in LD to SVs	CV1	0.5516	0.0069	0.5221	0.5811
0.3	100	80% SNPs - 20% SVs	SVs = 5x SNPs	SNPs not in LD to SVs	CV2	0.5982	0.0087	0.5607	0.6357
0.7	10	50% SNPs - 50% SVs	SVs = SNPs	SNPs and SVs	CV1	0.724	0.0052	0.7015	0.7465
0.7	10	50% SNPs - 50% SVs	SVs = SNPs	SNPs and SVs	CV2	0.7655	0.0046	0.7457	0.7853
0.7	10	50% SNPs - 50% SVs	SVs = SNPs	SVs only	CV1	0.7168	0.005	0.6954	0.7383
0.7	10	50% SNPs - 50% SVs	SVs = SNPs	SVs only	CV2	0.7587	0.0046	0.739	0.7784
0.7	10	50% SNPs - 50% SVs	SVs = SNPs	SNPs only	CV1	0.6948	0.0053	0.6721	0.7175
0.7	10	50% SNPs - 50% SVs	SVs = SNPs	SNPs only	CV2	0.7457	0.0048	0.725	0.7665
0.7	10	50% SNPs - 50% SVs	SVs = SNPs	SNPs in LD to SVs	CV1	0.7004	0.0052	0.6779	0.7229
0.7	10	50% SNPs - 50% SVs	SVs = SNPs	SNPs in LD to SVs	CV2	0.7446	0.0048	0.7238	0.7655
0.7	10	50% SNPs - 50% SVs	SVs = SNPs	SNPs not in LD to SVs	CV1	0.6742	0.0055	0.6504	0.698
0.7	10	50% SNPs - 50% SVs	SVs = SNPs	SNPs not in LD to SVs	CV2	0.7259	0.0051	0.7041	0.7477
0.7	10	50% SNPs - 50% SVs	SVs = 5x SNPs	SNPs and SVs	CV1	0.7048	0.0048	0.684	0.7256
0.7	10	50% SNPs - 50% SVs	SVs = 5x SNPs	SNPs and SVs	CV2	0.7538	0.0042	0.7356	0.772
0.7	10	50% SNPs - 50% SVs	SVs = 5x SNPs	SVs only	CV1	0.6949	0.0048	0.6742	0.7156
0.7	10	50% SNPs - 50% SVs	SVs = 5x SNPs	SVs only	CV2	0.7425	0.0041	0.7249	0.76
0.7	10	50% SNPs - 50% SVs	SVs = 5x SNPs	SNPs only	CV1	0.6733	0.0049	0.6523	0.6943
0.7	10	50% SNPs - 50% SVs	SVs = 5x SNPs	SNPs only	CV2	0.7313	0.0048	0.7105	0.752
0.7	10	50% SNPs - 50% SVs	SVs = 5x SNPs	SNPs in LD to SVs	CV1	0.6798	0.005	0.6583	0.7013
0.7	10	50% SNPs - 50% SVs	SVs = 5x SNPs	SNPs in LD to SVs	CV2	0.7279	0.0045	0.7086	0.7471
0.7	10	50% SNPs - 50% SVs	SVs = 5x SNPs	SNPs not in LD to SVs	CV1	0.6487	0.0052	0.6261	0.6712
0.7	10	50% SNPs - 50% SVs	SVs = 5x SNPs	SNPs not in LD to SVs	CV2	0.7114	0.0051	0.6895	0.7332
0.7	10	80% SNPs - 20% SVs	SVs = SNPs	SNPs and SVs	CV1	0.7125	0.0052	0.6899	0.7351
0.7	10	80% SNPs - 20% SVs	SVs = SNPs	SNPs and SVs	CV2	0.7571	0.0048	0.7362	0.7779
0.7	10	80% SNPs - 20% SVs	SVs = SNPs	SVs only	CV1	0.6971	0.0053	0.6743	0.7199
0.7	10	80% SNPs - 20% SVs	SVs = SNPs	SVs only	CV2	0.7401	0.0048	0.7197	0.7606
0.7	10	80% SNPs - 20% SVs	SVs = SNPs	SNPs only	CV1	0.6975	0.0052	0.6751	0.7199
0.7	10	80% SNPs - 20% SVs	SVs = SNPs	SNPs only	CV2	0.7346	0.0048	0.714	0.7552
0.7	10	80% SNPs - 20% SVs	SVs = SNPs	SNPs in LD to SVs	CV1	0.6802	0.0054	0.6569	0.7035
0.7	10	80% SNPs - 20% SVs	SVs = SNPs	SNPs in LD to SVs	CV2	0.7258	0.0049	0.7047	0.747
0.7	10	80% SNPs - 20% SVs	SVs = SNPs	SNPs not in LD to SVs	CV1	0.6605	0.0052	0.6381	0.6828
0.7	10	80% SNPs - 20% SVs	SVs = SNPs	SNPs not in LD to SVs	CV2	0.7133	0.0046	0.6936	0.7329
0.7	10	80% SNPs - 20% SVs	SVs = 5x SNPs	SNPs and SVs	CV1	0.6869	0.0056	0.6628	0.711
0.7	10	80% SNPs - 20% SVs	SVs = 5x SNPs	SNPs and SVs	CV2	0.7347	0.0046	0.7149	0.7545
0.7	10	80% SNPs - 20% SVs	SVs = 5x SNPs	SVs only	CV1	0.6707	0.0057	0.646	0.6953
0.7	10	80% SNPs - 20% SVs	SVs = 5x SNPs	SVs only	CV2	0.7179	0.0048	0.6974	0.7383
0.7	10	80% SNPs - 20% SVs	SVs = 5x SNPs	SNPs only	CV1	0.6681	0.0054	0.6447	0.6914
0.7	10	80% SNPs - 20% SVs	SVs = 5x SNPs	SNPs only	CV2	0.7258	0.0043	0.7071	0.7445
0.7	10	80% SNPs - 20% SVs	SVs = 5x SNPs	SNPs in LD to SVs	CV1	0.6581	0.0057	0.6334	0.6827
0.7	10	80% SNPs - 20% SVs	SVs = 5x SNPs	SNPs in LD to SVs	CV2	0.705	0.005	0.6836	0.7265
0.7	10	80% SNPs - 20% SVs	SVs = 5x SNPs	SNPs not in LD to SVs	CV1	0.6335	0.0058	0.6084	0.6587
0.7	10	80% SNPs - 20% SVs	SVs = 5x SNPs	SNPs not in LD to SVs	CV2	0.6896	0.0047	0.6693	0.71
0.7	100	50% SNPs - 50% SVs	SVs = SNPs	SNPs and SVs	CV1	0.8265	0.0037	0.8107	0.8423
0.7	100	50% SNPs - 50% SVs	SVs = SNPs	SNPs and SVs	CV2	0.8507	0.0032	0.837	0.8644
0.7	100	50% SNPs - 50% SVs	SVs = SNPs	SVs only	CV1	0.8286	0.0033	0.8146	0.8427
0.7	100	50% SNPs - 50% SVs	SVs = SNPs	SVs only	CV2	0.8498	0.0031	0.8366	0.863
0.7	100	50% SNPs - 50% SVs	SVs = SNPs	SNPs only	CV1	0.7138	0.0053	0.6912	0.7363
0.7	100	50% SNPs - 50% SVs	SVs = SNPs	SNPs only	CV2	0.804	0.0055	0.7805	0.8276
0.7	100	50% SNPs - 50% SVs	SVs = SNPs	SNPs in LD to SVs	CV1	0.7966	0.0041	0.7791	0.8142
0.7	100	50% SNPs - 50% SVs	SVs = SNPs	SNPs in LD to SVs	CV2	0.8361	0.0036	0.8207	0.8516
0.7	100	50% SNPs - 50% SVs	SVs = SNPs	SNPs not in LD to SVs	CV1	0.6859	0.0055	0.6624	0.7095
0.7	100	50% SNPs - 50% SVs	SVs = SNPs	SNPs not in LD to SVs	CV2	0.7909	0.0057	0.7663	0.8156
0.7	100	50% SNPs - 50% SVs	SVs = 5x SNPs	SNPs and SVs	CV1	0.797	0.0038	0.7807	0.8133
0.7	100	50% SNPs - 50% SVs	SVs = 5x SNPs	SNPs and SVs	CV2	0.8473	0.003	0.8345	0.8601
0.7	100	50% SNPs - 50% SVs	SVs = 5x SNPs	SVs only	CV1	0.8105	0.0034	0.796	0.825
0.7	100	50% SNPs - 50% SVs	SVs = 5x SNPs	SVs only	CV2	0.8487	0.0028	0.8365	0.8609
0.7	100	50% SNPs - 50% SVs	SVs = 5x SNPs	SNPs only	CV1	0.611	0.0052	0.5885	0.6335
0.7	100	50% SNPs - 50% SVs	SVs = 5x SNPs	SNPs only	CV2	0.7717	0.0067	0.7427	0.8006
0.7	100	50% SNPs - 50% SVs	SVs = 5x SNPs	SNPs in LD to SVs	CV1	0.7495	0.0039	0.7329	0.7662
0.7	100	50% SNPs - 50% SVs	SVs = 5x SNPs	SNPs in LD to SVs	CV2	0.8169	0.0033	0.8028	0.831
0.7	100	50% SNPs - 50% SVs	SVs = 5x SNPs	SNPs not in LD to SVs	CV1	0.5734	0.0056	0.5493	0.5975
0.7	100	50% SNPs - 50% SVs	SVs = 5x SNPs	SNPs not in LD to SVs	CV2	0.7474	0.0072	0.7165	0.7783
0.7	100	80% SNPs - 20% SVs	SVs = SNPs	SNPs and SVs	CV1	0.8157	0.0037	0.7997	0.8318
0.7	100	80% SNPs - 20% SVs	SVs = SNPs	SNPs and SVs	CV2	0.8401	0.0034	0.8253	0.8549
0.7	100	80% SNPs - 20% SVs	SVs = SNPs	SVs only	CV1	0.8034	0.004	0.7862	0.8206
0.7	100	80% SNPs - 20% SVs	SVs = SNPs	SVs only	CV2	0.8265	0.0034	0.812	0.8411
0.7	100	80% SNPs - 20% SVs	SVs = SNPs	SNPs only	CV1	0.7595	0.0047	0.7394	0.7796
0.7	100	80% SNPs - 20% SVs	SVs = SNPs	SNPs only	CV2	0.8187	0.0043	0.8	0.8373
0.7	100	80% SNPs - 20% SVs	SVs = SNPs	SNPs in LD to SVs	CV1	0.784	0.0042	0.7659	0.8021
0.7	100	80% SNPs - 20% SVs	SVs = SNPs	SNPs in LD to SVs	CV2	0.8188	0.0034	0.8043	0.8332
0.7	100	80% SNPs - 20% SVs	SVs = SNPs	SNPs not in LD to SVs	CV1	0.7129	0.0054	0.6896	0.7363
0.7	100	80% SNPs - 20% SVs	SVs = SNPs	SNPs not in LD to SVs	CV2	0.7846	0.0046	0.7647	0.8046
0.7	100	80% SNPs - 20% SVs	SVs = 5x SNPs	SNPs and SVs	CV1	0.8015	0.0037	0.7858	0.8173
0.7	100	80% SNPs - 20% SVs	SVs = 5x SNPs	SNPs and SVs	CV2	0.8355	0.0029	0.8229	0.8481
0.7	100	80% SNPs - 20% SVs	SVs = 5x SNPs	SVs only	CV1	0.7924	0.004	0.7752	0.8096
0.7	100	80% SNPs - 20% SVs	SVs = 5x SNPs	SVs only	CV2	0.8239	0.0031	0.8106	0.8371
0.7	100	80% SNPs - 20% SVs	SVs = 5x SNPs	SNPs only	CV1	0.7112	0.0044	0.6922	0.7301
0.7	100	80% SNPs - 20% SVs	SVs = 5x SNPs	SNPs only	CV2	0.8021	0.0048	0.7814	0.8228
0.7	100	80% SNPs - 20% SVs	SVs = 5x SNPs	SNPs in LD to SVs	CV1	0.7594	0.0041	0.7418	0.7771
0.7	100	80% SNPs - 20% SVs	SVs = 5x SNPs	SNPs in LD to SVs	CV2	0.8067	0.0036	0.791	0.8224
0.7	100	80% SNPs - 20% SVs	SVs = 5x SNPs	SNPs not in LD to SVs	CV1	0.6684	0.0053	0.6458	0.691
0.7	100	80% SNPs - 20% SVs	SVs = 5x SNPs	SNPs not in LD to SVs	CV2	0.7661	0.0052	0.7437	0.7886
