## Supplementary material for "Importance of genetic architecture in marker selection decisions for genomic prediction": Table S7

### Sheet: Sheet1
Table S7. Average genomic prediction accuracy of markers with low (r2 < 0.5), moderate (0.5 < r2 < 0.9) and high (r2 > 0.9) linkage disequilibrium (LD) to a QTL for simulated traits where either SNPs or SVs were the causative variants. Averages are calculated from prediction accuracy across environments and across 30 replicates of each simulated scenario.
Heritability	QTL number	Causative variant type	Predictor type	Cross-validation	Scenarios with successful model convergence	Accuracy (average)	Standard error (average)	Lower CI (average)	Upper CI (average)
0.3	100	SNPs only	Low	CV1	30	0.505106	0.00802582	0.470574	0.5396
0.3	100	SNPs only	Low	CV2	30	0.568626	0.00744421	0.536596	0.6007
0.3	100	SNPs only	Moderate	CV1	30	0.599469	0.00676764	0.57035	0.6286
0.3	100	SNPs only	Moderate	CV2	30	0.645112	0.00597403	0.619408	0.6708
0.3	100	SNPs only	High	CV1	30	0.650862	0.00583327	0.625763	0.676
0.3	100	SNPs only	High	CV2	30	0.701036	0.00504879	0.679313	0.7228
0.3	100	SVs only	Low	CV1	30	0.442845	0.00649064	0.414919	0.4708
0.3	100	SVs only	Low	CV2	30	0.528679	0.0130995	0.472316	0.585
0.3	100	SVs only	Moderate	CV1	30	0.551631	0.00623542	0.524803	0.5785
0.3	100	SVs only	Moderate	CV2	30	0.614054	0.00843857	0.577745	0.6504
0.3	100	SVs only	High	CV1	30	0.604049	0.00641431	0.576451	0.6316
0.3	100	SVs only	High	CV2	30	0.662768	0.0070446	0.632458	0.6931
0.3	100	SNPs and SVs	Low	CV1	28	0.416714	0.00852043	0.380053	0.4534
0.3	100	SNPs and SVs	Low	CV2	27	0.514	0.0108601	0.467273	0.5607
0.3	100	SNPs and SVs	Moderate	CV1	30	0.5436	0.00788948	0.509654	0.5775
0.3	100	SNPs and SVs	Moderate	CV2	30	0.609959	0.00774176	0.576649	0.6433
0.3	100	SNPs and SVs	High	CV1	29	0.621497	0.00707386	0.59106	0.6519
0.3	100	SNPs and SVs	High	CV2	29	0.676812	0.00616459	0.650288	0.7033
0.7	100	SNPs only	Low	CV1	30	0.629217	0.00560562	0.605098	0.6533
0.7	100	SNPs only	Low	CV2	30	0.743135	0.00610537	0.716866	0.7694
0.7	100	SNPs only	Moderate	CV1	30	0.754502	0.00515997	0.7323	0.7767
0.7	100	SNPs only	Moderate	CV2	30	0.831411	0.00431626	0.81284	0.85
0.7	100	SNPs only	High	CV1	30	0.863823	0.00398646	0.84667	0.881
0.7	100	SNPs only	High	CV2	29	0.885638	0.00323396	0.871723	0.8996
0.7	100	SVs only	Low	CV1	30	0.536061	0.00637775	0.50862	0.5635
0.7	100	SVs only	Low	CV2	30	0.728548	0.00854305	0.69179	0.7653
0.7	100	SVs only	Moderate	CV1	30	0.683034	0.00680003	0.653775	0.7123
0.7	100	SVs only	Moderate	CV2	30	0.818497	0.0055272	0.794715	0.8423
0.7	100	SVs only	High	CV1	30	0.788945	0.00654176	0.760798	0.8171
0.7	100	SVs only	High	CV2	30	0.865358	0.00431762	0.846781	0.8839
0.7	100	SNPs and SVs	Low	CV1	30	0.514424	0.00660941	0.485986	0.5429
0.7	100	SNPs and SVs	Low	CV2	30	0.698369	0.00792227	0.664282	0.7325
0.7	100	SNPs and SVs	Moderate	CV1	30	0.654746	0.00659623	0.626364	0.6831
0.7	100	SNPs and SVs	Moderate	CV2	30	0.806858	0.00551941	0.78311	0.8306
0.7	100	SNPs and SVs	High	CV1	30	0.823096	0.00634458	0.795797	0.8504
0.7	100	SNPs and SVs	High	CV2	30	0.869297	0.00389466	0.85254	0.8861
